# NECTIN4 defines a subtype-dependent tumor state coupling enfortumab vedotin targetability to antitumor immunity in bladder cancer

**DOI:** 10.64898/2026.10.07.757381

**Authors:** Kazuki Nishimura, Ryoichi Maenosono, Takuya Owari, Moritoshi Sakamoto, Takahiro Nishino, Kensuke Hirosuna, Takuya Tsujino, Takuya Izumi-Tamura, Yuki Yoshikawa, Miyu Azuma, Sakura Inoue, Asuka Kawachi, Atsuya Ishida, Kei Nishimori, Junko Mukohyama, Natsuko Shinohara, Marimu Sakumoto, Masataka Amisaki, Kazuki Okuyama, Mitsuaki Ishida, Masahiko Ajiro, Yoshinobu Hirose, Yutaka Suzuki, Hiroyoshi Nishikawa, Haruhito Azuma, Filipe L.F. Carvalho, Adam S. Kibel, Li Jia, Shohei Koyama, Takayuki Yoshino, Kazumasa Komura, Akihide Yoshimi

**Author notes:** Corresponding authors: Kazumasa Komura, MD, PhD, Professor, Department of Urology, Kawasaki Medical School, Address: 577 Matsushima, Kurashiki, Okayama 701-0192, Japan; Akihide Yoshimi, MD, PhD, Chief, Division of Cancer RNA Research, National Cancer Center Research Institute, Address: 5-1-1 Tsukiji, Chuo-ku, Tokyo 104-0045, Japan. These authors contributed equally (Kazuki Nishimura, Ryoichi Maenosono).

## Abstract

NECTIN4 is the target of enfortumab vedotin (EV), but its biological role in bladder cancer (BC) and its relationship to EV plus PD-1 blockade remain unclear. Integrating clinical multi-omics, spatial and single-cell immune profiling, and experimental models, we identify NECTIN4 as a subtype-dependent determinant of tumor state and antitumor immunity. In basal BC cells, NECTIN4 suppressed inflammatory and mesenchymal programs. Consistently, NECTIN4-high basal/squamous muscle-invasive BCs showed favorable survival, higher checkpoint inhibitor response rates, and a coordinated CD8+ T cell-inflamed microenvironment with no comparable associations in luminal papillary tumors. In orthotopic models, murine Nectin4 promoted CD8+ T cell-dependent tumor control, whereas human NECTIN4 conferred EV sensitivity. EV also attenuated NECTIN4-dependent TIGIT binding. Conversely, NECTIN4-low models were preferentially sensitive to HDAC inhibition. NECTIN4 therefore couples antibody-drug conjugate targetability to a subtype-specific tumor–immune state permissive for checkpoint blockade, whereas the NECTIN4-low state defines a distinct inflammatory-mesenchymal state with an alternative therapeutic vulnerability.

**eTOC blurb:** Nishimura et al. show that NECTIN4, the target of enfortumab vedotin, defines subtype-dependent tumor–immune states in bladder cancer. In basal/squamous tumors, NECTIN4 restrains inflammatory-mesenchymal programs and marks a CD8-rich microenvironment linked to checkpoint inhibitor response, whereas NECTIN4-low models show preferential sensitivity to HDAC inhibition.

**HIGHLIGHTS:**

- NECTIN4 is a subtype-dependent regulator of tumor state, not just an ADC target
- NECTIN4-high Ba/Sq tumors exhibit a coordinated CD8-inflamed microenvironment
- Nectin4 drives CD8 T cell-dependent tumor control in immunocompetent mice
- NECTIN4 couples EV targetability to a checkpoint-responsive immune context
