## Supplementary material for "NECTIN4 defines a subtype-dependent tumor state coupling enfortumab vedotin targetability to antitumor immunity in bladder cancer": Table S2

### Sheet: BaSq-NECTIN4 high
Table S2-1. Pearson correlation matrices of CIBERSORTx-inferred immune-cell abundance in treatment naïve NECTIN4-high Ba/Sq tumors
	T cell CD4 memory activated	B cell plasma	Macrophage M1	Mast cell activated	T cell regulatory Treg	Monocyte	T cell follicular helper	NK cell activated	Myeloid dendritic cell resting	B cell naïve	T cell CD8	T cell CD4 memory resting	Macrophage M2	Neutrophil	B cell memory	Myeloid dendritic cell activated	Eosinophil	Mast cell resting	NK cell resting	Macrophage M0
T cell CD4 memory activated	1	0.45	0.51	0.09	-0.06	0.04	0.07	0.16	0.3	0.02	0.53	0.39	0.14	-0.03	-0.07	-0.13	-0.17	-0.16	0.17	-0.14
B cell plasma	0.45	1	0.76	0.18	-0.11	-0.06	0.43	0.27	0.03	0.07	0.6	0.32	0.22	0	0.02	0.01	0.02	-0.38	0.31	0.08
Macrophage M1	0.51	0.76	1	0.47	0.28	0.15	0.55	0.35	0.32	0.43	0.76	0.35	0.47	-0.23	-0.26	-0.13	-0.19	-0.35	0.26	0.27
Mast cell activated	0.09	0.18	0.47	1	0.85	0.87	0.82	0.78	0.8	0.55	0.71	0.64	0.41	-0.18	0.09	0.31	-0.26	-0.38	-0.28	-0.09
T cell regulatory Treg	-0.06	-0.11	0.28	0.85	1	0.9	0.63	0.61	0.82	0.62	0.53	0.53	0.53	-0.06	0.02	0.31	-0.29	-0.15	-0.12	0.16
Monocyte	0.04	-0.06	0.15	0.87	0.9	1	0.68	0.75	0.87	0.35	0.57	0.63	0.34	0.01	0.21	0.44	-0.18	-0.26	-0.2	-0.18
T cell follicular helper	0.07	0.43	0.55	0.82	0.63	0.68	1	0.77	0.75	0.33	0.67	0.5	0.28	-0.24	-0.19	0.03	0.01	-0.27	-0.16	0.02
NK cell activated	0.16	0.27	0.35	0.78	0.61	0.75	0.77	1	0.78	0.19	0.81	0.71	0.37	-0.18	0	0.22	-0.25	-0.07	0	-0.05
Myeloid dendritic cell resting	0.3	0.03	0.32	0.8	0.82	0.87	0.75	0.78	1	0.35	0.68	0.64	0.42	-0.2	-0.14	0.12	-0.23	-0.04	-0.16	0
B cell naïve	0.02	0.07	0.43	0.55	0.62	0.35	0.33	0.19	0.35	1	0.4	0.43	0.6	-0.01	0.01	0.11	-0.25	-0.13	-0.17	0.45
T cell CD8	0.53	0.6	0.76	0.71	0.53	0.57	0.67	0.81	0.68	0.4	1	0.76	0.6	-0.17	0	0.18	-0.27	-0.21	0.23	0.14
T cell CD4 memory resting	0.39	0.32	0.35	0.64	0.53	0.63	0.5	0.71	0.64	0.43	0.76	1	0.69	0.35	0.43	0.58	-0.33	0.1	0.08	0.17
Macrophage M2	0.14	0.22	0.47	0.41	0.53	0.34	0.28	0.37	0.42	0.6	0.6	0.69	1	0.17	0.22	0.47	-0.4	0.32	0.28	0.67
Neutrophil	-0.03	0	-0.23	-0.18	-0.06	0.01	-0.24	-0.18	-0.2	-0.01	-0.17	0.35	0.17	1	0.7	0.62	-0.2	0.2	0.14	0.08
B cell memory	-0.07	0.02	-0.26	0.09	0.02	0.21	-0.19	0	-0.14	0.01	0	0.43	0.22	0.7	1	0.93	-0.1	-0.13	-0.12	-0.26
Myeloid dendritic cell activated	-0.13	0.01	-0.13	0.31	0.31	0.44	0.03	0.22	0.12	0.11	0.18	0.58	0.47	0.62	0.93	1	-0.18	-0.02	-0.05	-0.1
Eosinophil	-0.17	0.02	-0.19	-0.26	-0.29	-0.18	0.01	-0.25	-0.23	-0.25	-0.27	-0.33	-0.4	-0.2	-0.1	-0.18	1	-0.11	0.07	-0.12
Mast cell resting	-0.16	-0.38	-0.35	-0.38	-0.15	-0.26	-0.27	-0.07	-0.04	-0.13	-0.21	0.1	0.32	0.2	-0.13	-0.02	-0.11	1	0.28	0.6
NK cell resting	0.17	0.31	0.26	-0.28	-0.12	-0.2	-0.16	0	-0.16	-0.17	0.23	0.08	0.28	0.14	-0.12	-0.05	0.07	0.28	1	0.54
Macrophage M0	-0.14	0.08	0.27	-0.09	0.16	-0.18	0.02	-0.05	0	0.45	0.14	0.17	0.67	0.08	-0.26	-0.1	-0.12	0.6	0.54	1

### Sheet: BaSq-NECTIN4 low
Table S2-2. Pearson correlation matrices of CIBERSORTx-inferred immune-cell abundance in treatment naïve NECTIN4-low Ba/Sq tumors
	T cell CD4 naïve	Mast cell resting	Neutrophil	Macrophage M0	Eosinophil	Monocyte	T cell CD4 memory resting	Macrophage M2	Myeloid dendritic cell activated	T cell CD4 memory activated	NK cell resting	B cell memory	NK cell activated	Myeloid dendritic cell resting	Mast cell activated	B cell naïve	B cell plasma	T cell CD8	T cell regulatory Treg	T cell follicular helper	Macrophage M1
T cell CD4 naïve	1	-0.05	-0.07	-0.08	0.1	-0.01	-0.17	-0.08	-0.03	-0.02	-0.11	-0.01	0	0.08	-0.03	-0.09	0	-0.08	-0.1	-0.12	-0.1
Mast cell resting	-0.05	1	0.38	0.04	0.27	-0.11	0	-0.14	-0.03	-0.11	-0.1	0.07	0.28	-0.08	-0.18	-0.07	-0.06	-0.06	-0.07	0.02	0.02
Neutrophil	-0.07	0.38	1	0.26	0.29	-0.15	0.11	0.01	-0.02	0.03	0.12	-0.09	0.05	-0.01	0.04	0.07	-0.09	0.07	-0.09	0.32	0.14
Macrophage M0	-0.08	0.04	0.26	1	0.32	-0.18	0.21	0.3	-0.06	-0.06	0.13	0.02	-0.09	-0.04	-0.08	0.04	-0.02	0.07	-0.03	0.04	0.01
Eosinophil	0.1	0.27	0.29	0.32	1	-0.1	0.06	0.06	0	-0.14	-0.01	-0.03	0.08	0.08	0.01	0.1	-0.11	-0.04	-0.08	0.04	-0.24
Monocyte	-0.01	-0.11	-0.15	-0.18	-0.1	1	0.55	0.5	-0.04	0.34	0.31	-0.03	0.09	0.02	0.08	0.21	0.12	0.41	0.28	0.19	0.29
T cell CD4 memory resting	-0.17	0	0.11	0.21	0.06	0.55	1	0.65	0.09	0.24	0.49	0.08	0.14	0.27	0.23	0.27	0.07	0.42	0.38	0.43	0.57
Macrophage M2	-0.08	-0.14	0.01	0.3	0.06	0.5	0.65	1	-0.1	0.05	0.25	0.02	-0.01	0.04	0.14	-0.01	-0.04	0.2	0.09	0.06	0.23
Myeloid dendritic cell activated	-0.03	-0.03	-0.02	-0.06	0	-0.04	0.09	-0.1	1	0.6	0.2	-0.1	-0.02	-0.03	0.14	0.04	-0.04	0.14	0	0.09	0.48
T cell CD4 memory activated	-0.02	-0.11	0.03	-0.06	-0.14	0.34	0.24	0.05	0.6	1	0.5	0.06	0.06	-0.07	0.32	0.27	0.49	0.53	0.44	0.34	0.56
NK cell resting	-0.11	-0.1	0.12	0.13	-0.01	0.31	0.49	0.25	0.2	0.5	1	-0.15	-0.05	-0.17	0.08	0.16	0.24	0.45	0.32	0.36	0.37
B cell memory	-0.01	0.07	-0.09	0.02	-0.03	-0.03	0.08	0.02	-0.1	0.06	-0.15	1	0.63	0.11	0.14	-0.17	0.18	0.34	0.19	0.32	0.21
NK cell activated	0	0.28	0.05	-0.09	0.08	0.09	0.14	-0.01	-0.02	0.06	-0.05	0.63	1	0.29	0.4	0.24	0.2	0.62	0.42	0.53	0.4
Myeloid dendritic cell resting	0.08	-0.08	-0.01	-0.04	0.08	0.02	0.27	0.04	-0.03	-0.07	-0.17	0.11	0.29	1	0.52	0.45	0	0.32	0.4	0.16	0.23
Mast cell activated	-0.03	-0.18	0.04	-0.08	0.01	0.08	0.23	0.14	0.14	0.32	0.08	0.14	0.4	0.52	1	0.39	0.16	0.55	0.48	0.31	0.45
B cell naïve	-0.09	-0.07	0.07	0.04	0.1	0.21	0.27	-0.01	0.04	0.27	0.16	-0.17	0.24	0.45	0.39	1	0.46	0.47	0.54	0.33	0.35
B cell plasma	0	-0.06	-0.09	-0.02	-0.11	0.12	0.07	-0.04	-0.04	0.49	0.24	0.18	0.2	0	0.16	0.46	1	0.34	0.52	0.21	0.14
T cell CD8	-0.08	-0.06	0.07	0.07	-0.04	0.41	0.42	0.2	0.14	0.53	0.45	0.34	0.62	0.32	0.55	0.47	0.34	1	0.72	0.68	0.64
T cell regulatory Treg	-0.1	-0.07	-0.09	-0.03	-0.08	0.28	0.38	0.09	0	0.44	0.32	0.19	0.42	0.4	0.48	0.54	0.52	0.72	1	0.63	0.44
T cell follicular helper	-0.12	0.02	0.32	0.04	0.04	0.19	0.43	0.06	0.09	0.34	0.36	0.32	0.53	0.16	0.31	0.33	0.21	0.68	0.63	1	0.65
Macrophage M1	-0.1	0.02	0.14	0.01	-0.24	0.29	0.57	0.23	0.48	0.56	0.37	0.21	0.4	0.23	0.45	0.35	0.14	0.64	0.44	0.65	1

### Sheet: LumP-NECTIN4 high
Table S2-3. Pearson correlation matrices of CIBERSORTx-inferred immune-cell abundance in treatment naïve NECTIN4-high LumP tumors
	Mast cell resting	Eosinophil	T cell CD4 naïve	T cell gamma delta	B cell memory	Macrophage M0	NK cell resting	Myeloid dendritic cell activated	T cell CD4 memory resting	B cell plasma	B cell naïve	Monocyte	T cell CD4 memory activated	Neutrophil	Macrophage M1	T cell regulatory Treg	Macrophage M2	T cell CD8	T cell follicular helper	Myeloid dendritic cell resting	NK cell activated	Mast cell activated
Mast cell resting	1	0.58	0.05	-0.09	-0.08	-0.04	0.23	0.43	0.26	0.1	0.27	0.29	0.17	0.33	-0.06	0.11	0.08	0.04	0.15	0.13	-0.15	-0.06
Eosinophil	0.58	1	0.02	0.11	0.1	-0.1	-0.09	-0.16	0.02	-0.06	0.18	0.16	-0.07	0.04	-0.11	-0.01	-0.12	0	-0.01	0.21	-0.04	0.12
T cell CD4 naïve	0.05	0.02	1	0.54	-0.02	0.15	-0.12	0.22	-0.09	0	-0.11	-0.09	0.29	0.12	-0.12	-0.29	-0.12	-0.18	-0.23	-0.11	-0.12	-0.15
T cell gamma delta	-0.09	0.11	0.54	1	0.15	0.13	-0.07	-0.15	-0.08	0.18	-0.09	-0.08	0.44	-0.02	0.02	-0.16	-0.16	-0.15	-0.13	-0.03	-0.02	-0.02
B cell memory	-0.08	0.1	-0.02	0.15	1	0.27	-0.19	-0.12	-0.21	-0.26	-0.28	-0.21	-0.12	-0.15	-0.3	-0.3	-0.26	-0.33	-0.23	-0.07	-0.1	-0.23
Macrophage M0	-0.04	-0.1	0.15	0.13	0.27	1	0.01	0.27	0.06	-0.03	-0.11	-0.12	0.06	0.02	0.02	0.28	0.07	-0.22	-0.19	0.06	-0.03	-0.02
NK cell resting	0.23	-0.09	-0.12	-0.07	-0.19	0.01	1	0.4	0.63	0.36	0.27	0.39	0.66	0.3	0.24	0.5	0.22	0.01	0.42	-0.09	-0.21	-0.09
Myeloid dendritic cell activated	0.43	-0.16	0.22	-0.15	-0.12	0.27	0.4	1	0.44	0.35	0.36	0.43	0.4	0.6	0.16	0.29	0.37	-0.03	0.17	0	-0.1	-0.09
T cell CD4 memory resting	0.26	0.02	-0.09	-0.08	-0.21	0.06	0.63	0.44	1	0.56	0.71	0.7	0.68	0.64	0.51	0.57	0.47	0.18	0.24	0	0.16	0.22
B cell plasma	0.1	-0.06	0	0.18	-0.26	-0.03	0.36	0.35	0.56	1	0.79	0.72	0.65	0.68	0.28	0.4	0.28	0.35	0.15	0.24	0.06	0.23
B cell naïve	0.27	0.18	-0.11	-0.09	-0.28	-0.11	0.27	0.36	0.71	0.79	1	0.92	0.52	0.89	0.31	0.32	0.27	0.3	-0.02	0.02	0.06	0.15
Monocyte	0.29	0.16	-0.09	-0.08	-0.21	-0.12	0.39	0.43	0.7	0.72	0.92	1	0.5	0.87	0.37	0.34	0.35	0.28	0.12	0.07	0.07	0.22
T cell CD4 memory activated	0.17	-0.07	0.29	0.44	-0.12	0.06	0.66	0.4	0.68	0.65	0.52	0.5	1	0.62	0.16	0.27	0.11	-0.02	0.08	-0.15	-0.16	-0.14
Neutrophil	0.33	0.04	0.12	-0.02	-0.15	0.02	0.3	0.6	0.64	0.68	0.89	0.87	0.62	1	0.16	0.16	0.19	0.06	-0.13	-0.11	-0.13	-0.1
Macrophage M1	-0.06	-0.11	-0.12	0.02	-0.3	0.02	0.24	0.16	0.51	0.28	0.31	0.37	0.16	0.16	1	0.53	0.63	0.49	0.49	0.04	0.35	0.38
T cell regulatory Treg	0.11	-0.01	-0.29	-0.16	-0.3	0.28	0.5	0.29	0.57	0.4	0.32	0.34	0.27	0.16	0.53	1	0.67	0.54	0.45	0.27	0.45	0.55
Macrophage M2	0.08	-0.12	-0.12	-0.16	-0.26	0.07	0.22	0.37	0.47	0.28	0.27	0.35	0.11	0.19	0.63	0.67	1	0.54	0.45	0.27	0.45	0.55
T cell CD8	0.04	0	-0.18	-0.15	-0.33	-0.22	0.01	-0.03	0.18	0.35	0.3	0.28	-0.02	0.06	0.49	0.54	0.54	1	0.47	0.27	0.41	0.48
T cell follicular helper	0.15	-0.01	-0.23	-0.13	-0.23	-0.19	0.42	0.17	0.24	0.15	-0.02	0.12	0.08	-0.13	0.49	0.45	0.45	0.47	1	0.32	0.12	0.27
Myeloid dendritic cell resting	0.13	0.21	-0.11	-0.03	-0.07	0.06	-0.09	0	0	0.24	0.02	0.07	-0.15	-0.11	0.04	0.27	0.27	0.27	0.32	1	0.22	0.45
NK cell activated	-0.15	-0.04	-0.12	-0.02	-0.1	-0.03	-0.21	-0.1	0.16	0.06	0.06	0.07	-0.16	-0.13	0.35	0.45	0.45	0.41	0.12	0.22	1	0.71
Mast cell activated	-0.06	0.12	-0.15	-0.02	-0.23	-0.02	-0.09	-0.09	0.22	0.23	0.15	0.22	-0.14	-0.1	0.38	0.55	0.55	0.48	0.27	0.45	0.71	1

### Sheet: LumP-NECTIN4 low
Table S2-4. Pearson correlation matrices of CIBERSORTx-inferred immune-cell abundance in treatment naïve NECTIN4-low LumP tumors
	Macrophage M2	T cell CD8	T cell regulatory Treg	NK cell activated	Mast cell activated	B cell plasma	Monocyte	B cell naïve	T cell CD4 memory resting	Myeloid dendritic cell resting	B cell memory	T cell CD4 naïve	Eosinophil	Neutrophil	Macrophage M0	Mast cell resting	NK cell resting	Myeloid dendritic cell activated	Macrophage M1	T cell CD4 memory activated	T cell follicular helper
Macrophage M2	1	0.49	0.36	0.26	0.53	0.24	0.44	0.29	0.43	0.26	-0.26	-0.2	0.29	0.27	0.26	-0.12	0.05	-0.15	0.17	0.02	0.06
T cell CD8	0.49	1	0.67	0.33	0.35	0.32	0.3	0.37	0.45	-0.08	-0.1	-0.23	0.1	0.04	0.21	0.06	0.19	0.23	0.59	0.46	0.49
T cell regulatory Treg	0.36	0.67	1	0.29	0.11	0.56	0.37	0.44	0.41	-0.05	-0.18	-0.24	-0.17	-0.02	-0.01	-0.06	0.05	0.23	0.49	0.3	0.23
NK cell activated	0.26	0.33	0.29	1	0.49	0.29	0.48	0.57	0.55	-0.16	-0.18	-0.24	-0.17	-0.02	-0.01	-0.06	0.05	0.23	0.49	0.3	0.23
Mast cell activated	0.53	0.35	0.11	0.49	1	0.24	0.48	0.52	0.49	0.07	-0.16	-0.14	-0.07	0.01	-0.11	-0.31	-0.16	-0.12	0.09	-0.07	0.07
B cell plasma	0.24	0.32	0.56	0.29	0.24	1	0.53	0.72	0.71	-0.17	-0.18	-0.14	-0.09	0.08	0.05	-0.07	-0.07	0.16	0.16	0.5	0.14
Monocyte	0.44	0.3	0.37	0.48	0.48	0.53	1	0.61	0.81	0	-0.18	-0.08	0.17	0.37	-0.2	-0.06	0.06	0.06	0.29	0.11	0.1
B cell naïve	0.29	0.37	0.44	0.57	0.52	0.72	0.61	1	0.73	-0.16	-0.36	-0.13	0.01	0.24	-0.02	-0.01	-0.04	0.2	0.17	0.31	0.22
T cell CD4 memory resting	0.43	0.45	0.41	0.55	0.49	0.71	0.81	0.73	1	-0.07	-0.16	-0.16	0.08	0.32	0.01	-0.02	-0.04	0.23	0.21	0.25	0.31
Myeloid dendritic cell resting	0.26	-0.08	-0.05	-0.16	0.07	-0.17	0	-0.16	-0.07	1	-0.17	-0.1	0.02	0.13	-0.12	0.14	0.05	0.02	0.12	-0.17	-0.16
B cell memory	-0.26	-0.1	-0.18	-0.18	-0.16	-0.18	-0.18	-0.36	-0.16	-0.17	1	-0.03	-0.26	-0.25	0.03	-0.17	0.15	-0.04	-0.23	-0.22	-0.17
T cell CD4 naïve	-0.2	-0.23	-0.24	-0.24	-0.14	-0.14	-0.08	-0.13	-0.16	-0.1	-0.03	1	-0.1	-0.08	-0.1	0.03	-0.08	-0.15	-0.12	-0.08	-0.17
Eosinophil	0.29	0.1	-0.17	-0.17	-0.07	-0.09	0.17	0.01	0.08	0.02	-0.26	-0.1	1	0.79	0.64	0.62	0.19	-0.09	0.11	0.22	0.18
Neutrophil	0.27	0.04	-0.02	-0.02	0.01	0.08	0.37	0.24	0.32	0.13	-0.25	-0.08	0.79	1	0.54	0.73	-0.03	0.14	0.05	0.05	0.08
Macrophage M0	0.26	0.21	-0.01	-0.01	-0.11	0.05	-0.2	-0.02	0.01	-0.12	0.03	-0.1	0.64	0.54	1	0.48	0.11	0.02	-0.08	0.21	0.19
Mast cell resting	-0.12	0.06	-0.06	-0.06	-0.31	-0.07	-0.06	-0.01	-0.02	0.14	-0.17	0.03	0.62	0.73	0.48	1	0.16	0.39	0.35	0.42	0.3
NK cell resting	0.05	0.19	0.05	0.05	-0.16	-0.07	0.06	-0.04	-0.04	0.05	0.15	-0.08	0.19	-0.03	0.11	0.16	1	0.38	0.39	0.38	0.53
Myeloid dendritic cell activated	-0.15	0.23	0.23	0.23	-0.12	0.16	0.06	0.2	0.23	0.02	-0.04	-0.15	-0.09	0.14	0.02	0.39	0.38	1	0.4	0.37	0.61
Macrophage M1	0.17	0.59	0.49	0.49	0.09	0.16	0.29	0.17	0.21	0.12	-0.23	-0.12	0.11	0.05	-0.08	0.35	0.39	0.4	1	0.66	0.62
T cell CD4 memory activated	0.02	0.46	0.3	0.3	-0.07	0.5	0.11	0.31	0.25	-0.17	-0.22	-0.08	0.22	0.05	0.21	0.42	0.38	0.37	0.66	1	0.62
T cell follicular helper	0.06	0.49	0.23	0.23	0.07	0.14	0.1	0.22	0.31	-0.16	-0.17	-0.17	0.18	0.08	0.19	0.3	0.53	0.61	0.62	0.62	1
